# Gcn4 regulates phospholipid methylation and SAM dependent methyl allocations between phospholipids and histones during methionine-supplemented growth

**DOI:** 10.1101/2025.07.01.662382

**Authors:** Swati Shyam Prasad, Gowda Sampreeth Ravi, Vandana Sah, Vineeth Vengayil, Sunil Laxman, Rajalakshmi Srinivasan

**Affiliations:** BRIC Institute for Stem Cell Science and Regenerative Medicine, Bengaluru – 560065, India; Institute of Bioinformatics and Applied Biotechnology, Bengaluru – 560100, India; Manipal Academy of Higher Education, Manipal – 576104, India

## Abstract

Methionine availability alters the methylation status of various cellular molecules, and thereby controls metabolic state, via its metabolite S-adenosyl methionine (SAM). In yeast cells, supplementing excess methionine drives cell growth and proliferation, as well as phospholipid biogenesis. High methionine stabilizes the transcription factor Gcn4 (Atf4), which drives an anabolic transcription program to sustain high growth. Here, we investigated whether Gcn4 regulates the allocation of SAM towards distinct methylation outputs, during this methionine-dependent anabolic program. We find that methionine induced Gcn4 increases the expression of phospholipid methyltransferases during methionine supplementation. In *Δgcn4* cells, the expression of these methyltransferases significantly decreases, and results in reduced SAM allocations towards phospholipid methylation, alongside increased intracellular SAM, disrupting the balance in the SAM/SAH ratio in these cells. Excess SAM pools are re-allocated to histones, resulting in their hyper-methylation. Collectively, we uncover that Gcn4 modulates SAM allocations towards phospholipid methyltransferases, and the overall methyl allocation between phospholipids and histones. Our study reveals a novel role for Gcn4 in SAM dependent phospholipid biosynthesis in cells growing in methionine sufficiency.
