## Supplementary Sheet S2 for "Gcn4 regulates phospholipid methylation and SAM dependent methyl allocations between phospholipids and histones during methionine-supplemented growth"

### Sheet: SAM & SAH levels in WT & Δgcn4
	WT (MM)			Δgcn4 (MM)			WT (MM+Met)			Δgcn4(MM+Met)
	Replicate 1	Replicate 2	Replicate 3	Replicate 1	Replicate 2	Replicate 3	Replicate 1	Replicate 2	Replicate 3	Replicate 1	Replicate 2	Replicate 3
S-adenosyl methionine (SAM)	1491000	1285000	1218000	1298000	1621000	733000	12560000	15280000	7071000	25670000	26190000	17840000
S-adenosyl homocysteine (SAH)	3933000	3317000	4307000	3106000	3123000	3414000	4174000	5474000	4259000	2028000	3262000	2311000

### Sheet: Phospholipids in WT and Δgcn4
	WT (MM)			Δgcn4 (MM)			WT (MM+Met)			Δgcn4 (MM+Met)
	Replicate 1	Replicate 2	Replicate 3	Replicate 1	Replicate 2	Replicate 3	Replicate 1	Replicate 2	Replicate 3	Replicate 1	Replicate 2	Replicate 3
PC(16:1-16:1)	66600000	83480000	81700000	76100000	83910000	75740000	62550000	77040000	84730000	75720000	75470000	75550000
PC(16:1-18:1)	55910000	60280000	58320000	54670000	54250000	53300000	53190000	60310000	56490000	44510000	41010000	42810000
PE(16:1/16:1)	48690000	44130000	78450000	41210000	35880000	55630000	41920000	42730000	67500000	21110000	16260000	23940000
PE(16:1/18:1)	80980000	69900000	102600000	62870000	58420000	79120000	78350000	84350000	99600000	49020000	41500000	55980000
PS(16:1/16:1)	1722000	1572000	1574000	1460000	1230000	1079000	1939000	1905000	1768000	1409000	1020000	758900
PS(16:1/18:1)	40890000	40760000	1838000	31540000	29210000	1062000	39400000	45450000	1750000	13410000	9737000	384600
PS(14:0/14:0) (internal standard)	14760000	13240000	13810000	13630000	13160000	12520000	12410000	13230000	12790000	15120000	11640000	12110000
